# Metabolic and age-associated epigenetic barriers during direct reprogramming of mouse fibroblasts into induced cardiomyocytes

**DOI:** 10.1101/2024.02.28.582570

**Authors:** Francisco Santos, Magda Correia, Rafaela Dias, Bárbara Bola, Roberta Noberini, Rita S. Ferreira, Pedro Domingues, José Teixeira, Tiziana Bonaldi, Paulo J. Oliveira, Christian Bär, Bruno Bernardes de Jesus, Sandrina Nóbrega-Pereira

## Abstract

Heart disease is the leading cause of mortality in developed countries novel regenerative procedures are warranted for improving patients well fare. Direct cardiac conversion (DCC) can create induced cardiomyocytes (iCMs) and besides holding great promise, lacks clinical effectiveness for cardiac regeneration as metabolic and age-associated barriers remains elusive. Here, we identify by histone post-translational analysis that DCC triggers major age-dependent alterations in the epigenetic landscape. Metabolomics revealed decrease abundance of anabolic metabolites related to TCA cycle and glutaminolysis and profound mitochondrial network remodeling, with increased elongation and interconnectivity and reliance in mitochondrial respiration in iCMs.

Importantly, adult-derived iCMs present increase accumulation of oxidative stress in the mitochondria and pharmacological activation of mitophagy increase DCC of adult fibroblasts *in vitro*. Metabolic modulation *in vitro* and dietary manipulations *in vivo* improves DCC efficiency and are accompanied by significant alterations in the histone acetylation and methylation landscape and mitochondria homeostasis. Our study provides evidence that metaboloepigenetics as a direct role in cell fate transitions driving direct cardiac conversion into iCMs, highlighting the potential use of metabolic modulation in increasing cardiac regenerative strategies.
