## Supplementary Table1 for "Metabolic and age-associated epigenetic barriers during direct reprogramming of mouse fibroblasts into induced cardiomyocytes"

### Sheet: log2
Peptide	L/H ratios
	HL-1 #2	HL-1 #4	HL-1 #5	AEFs GFP1	AEFs GFP3	AEFs GFP7	AEFs MGT2	AEFs MGT3	AEFs MGT7	MEFs GFP-S1	MEFs GFP3	MEFs GFP4	MEFs MGT-S1	MEFs MGT3	MEFs MGT4	MEFs MGT-S*1	MEFs MGT-LG2
H3K4un	1.00659	1.00288	1.00416	0.997816	0.999705	0.988563	1.0032	0.999701	0.984164	0.996705	0.988693	0.98769	1.00337	0.997959	0.999269	0.994714	1.00532
H3K4me1	0.932173	0.983812	0.975124	1.05072	1.03285	1.16061	0.993318	1.04783	1.2271	1.11014	1.13745	1.17369	0.999812	1.06903	1.06496	1.09602	0.991203
H3K4me2	1.05917	0.930838	0.893019	0.684889	0.72392	0.707692	0.753347	0.688569	0.532099	0.655024	0.714131	0.712512	0.639383	0.602115	0.634948	0.601712	0.496989
H3K4me3	0.62867	0.516807	0.579896	1.06211	0.76548	0.936062	0.723155	0.728496	0.664807	0.573122	0.719241	0.82017	0.561809	0.240424	0.407503	0.578791	0.471665
H3K4ac	1.11473	1.05662	0.750651	0.597555	0.838428	0.891542	0.941817	0.869036	0.909765	0.826707	0.603256	0.780785	0.692253	0.792203	0.572645	0.988807	0.911635
H3K9K14un	1.10173	0.855145	0.849897	0.579514	0.633189	0.589499	0.632657	0.736683	0.626064	0.524728	0.697607	0.693363	0.703398	0.791973	0.81786	0.73755	0.617111
H3K9me1	1.00847	0.899143	0.908991	0.944558	0.986461	0.912102	0.945548	1.0106	1.02351	0.910514	1.04179	1.02856	1.1264	1.21811	1.18922	1.19216	1.11357
H3K9me2	1.15763	1.16217	1.16794	1.15839	1.17889	1.17823	1.10589	1.10395	1.16941	1.21229	1.19265	1.16259	1.23438	1.15494	1.11014	1.14547	1.26367
H3K9me3	0.916059	0.945115	0.947071	0.983623	1.17385	0.955751	0.940511	1.01056	0.984277	1.03156	0.919461	0.917386	1.05004	0.900774	0.905408	0.958726	1.0442
H3K9ac|K14ac	0.861986	0.775442	0.786336	0.57721	0.6033	0.621759	0.648405	0.66391	0.534352	0.571081	0.628744	0.618595	0.595522	0.701288	0.72023	0.603273	0.513886
H3K9me1K14ac	0.799086	0.9021	0.905862	0.99192	1.01939	1.03757	1.08535	0.977487	0.911178	1.037	1.01088	1.00727	0.941686	1.03593	1.04649	0.967628	0.954635
H3K9me2K14ac	0.86401	1.07483	1.07114	1.23837	1.20843	1.33721	1.30796	1.13125	1.09988	1.35326	1.1824	1.20794	1.11078	1.03123	1.06271	0.995548	1.10444
H3K9me3K14ac	0.774524	0.90301	0.911079	1.27762	1.23529	1.26251	1.30899	1.15728	1.11577	1.21875	1.13198	1.15102	1.01238	1.0539	1.07864	1.06972	1.07546
H3K9acK14ac	1.57881	1.11011	1.03583	0.783353	0.844344	0.971026	0.697713	0.716658		0.55852	0.706023	0.677341	0.532693	0.655269	0.64471
H3K18K23un	0.985015	0.942296	0.943095	1.11385	1.09368	1.08272	1.10425	1.14056	1.07962	1.12737	1.15446	1.13961	1.20894	1.13892	1.16376	1.12261	1.1491
H3K18me1|K23me1	2.00769	3.12775	3.35131	3.26023	1.64905	1.42812	3.33129	3.05655	2.23347	2.19644	4.59983	3.69034	4.58483	3.38925	4.31422	2.77159	3.60564
H3K18ac|K23ac	1.02635	1.14847	1.14977	0.767109	0.720624	0.769247	0.710138	0.638061	0.743398	0.686652	0.668437	0.658048	0.585139	0.596089	0.562965	0.660545	0.648436
H3K18acK23ac	1.06648	0.876862	0.818403	0.711889	0.742689	1.00188	0.915525	0.793335	1.13677	0.718948	0.818164	0.76592	0.663771	0.819325	0.755733	0.637726	0.695126
H3K27K36un	0.952243	0.730492	0.644268	0.400218	0.543918	0.493976	0.204393	0.27484	0.315675	0.888437	0.312774	0.235809	0.348357	0.0733989	0.0781238	0.39458	0.3065
H3K27me1	1.04123	1.03502	0.873069	0.744667	1.00363	0.792711	0.523825	0.50151	0.562643	1.07576	0.469273	0.369229	0.389303	0.1673	0.148654	0.464162	0.573225
H3K27me2	1.18437	1.24284	1.07924	0.967537	0.807731	0.935254	0.939513	0.846942	0.912432	0.559605	0.584782	0.75382	0.550475	0.669678	0.534139	0.876639	0.858888
H3K36me2	0.992164	0.779117			0.78643	0.618191	0.610805	0.591079	0.315187	0.946323		0.568009				0.876817	0.414571
H3K27me3	1.44794	1.21674	1.1601	0.824123	1.20789		0.914184	1.30368	1.05689	1.00668	1.26678	1.18417	1.54406	1.36101		1.40871	0.912742
H3K27me2K36me1		0.770298		1.17705	1.34232	0.841848	1.32454	1.20725	1.2297		1.93191	1.35452	1.76801		1.42532	2.33905	1.7863
H3K27me1K36me2	0.697322	0.848825	0.715494	0.775229	1.03228	0.784372	0.86084	0.791433	0.7317	1.73286	0.801645	0.809515	0.990734	0.705183	0.698555		0.917844
H3K27me1K36me1	1.10224	1.14562	1.05464	1.08873	1.47312	1.01024	1.07446	0.940368	0.889063	2.02094	1.15992	1.01395	1.51752	1.2371	0.886234	1.36465	1.26562
H3K27me3K36me1		1.39102	1.10569	2.6721	3.60049	2.2659	3.00114	3.25086	3.14524	5.32156	4.62484	3.05912	5.64407	7.81608	6.60063		3.56436
H3K27me1K36me3		0.510762	0.432993	0.907866	1.19998	1.009	0.952373	0.800646	0.886106	1.42267	1.2315	0.782797	1.6563				0.166415
H3K27me2K36me2		0.768552	0.627087	1.33544		1.66973	1.77033	1.76311	1.78764	3.11293	2.81878	2.36747	3.35148	4.6058	2.58482	2.86253	2.89533
H3K27ac	1.10106	0.73636	0.653743	0.0202682		0.0248986	0.0435396	0.0901964	0.0867563	0.123851	0.081703	0.0948082				0.0919979	0.0399779
H3K79un	1.02241	0.996523	1.00164	0.97346	0.994532	0.990764	0.97725	0.966719	0.956761	0.985576	0.946445	0.942001	0.939101	0.912823	0.92525	0.924103	0.992895
H3K79me1	0.574309	0.916347	0.857076	0.958496	0.990341	1.02554	1.19708	1.10539	1.1731	0.996182	1.17317	1.39514	1.2758	1.50689	1.47129	1.38595	1.14402
H3K79me2	1.70082	1.2071	1.18869	1.69459	1.31661	1.44187	1.47322	1.72119	1.46208	2.67329	3.19097	2.0043	2.09611	2.39594	2.57137	2.54898	1.20588
H4K5K8K12K16un	0.98933	0.954194	0.976189	1.23908	1.21796	1.18104	1.23473	1.25071	1.22601	1.13454	1.20308	1.17589	1.29622	1.2212	1.24885	1.15359	1.28799
H4K5K8K12K16-1ac	0.988426	1.03545	1.00942	0.813701	0.841094	0.887097	0.790043	0.733663	0.777947	0.940303	0.881091	0.813953	0.792821	0.716005	0.744893	0.840298	0.652336
H4K5K8K12K16-2ac	1.05156	1.20365	1.11531	0.459807	0.47372	0.534829	0.453624	0.412354	0.515939	0.473635	0.518674	0.47927	0.429607	0.492217	0.494051	0.504289	0.410171
H4K5K8K12K16-3ac	1.13141	0.876945	1.09208	0.453607	0.463032	0.626667	0.354637	0.285187	0.532546	0.440096	0.553613	0.62465	0.468021	0.67444	0.656502	0.514913	0.381364
H4K5K8K12K16-4ac	1.28112	1.10064	0.990263	0.629827	0.722268	0.891734	0.520578	0.531897	0.952126	0.584098	0.809373	0.703837	0.617389	0.866468	0.916356	0.650289	0.679232
H4K20un	1.1429	0.965782	0.919535	0.0545911	0.0665624	0.0791396	0.19804	0.174878	0.272511	0.263388	0.173185	0.148047	0.163166	0.261788	0.137527	0.363549	0.317551
H4K20me1	1.03636	0.761653	0.73858	0.332727	0.537696	0.311151	0.394929	0.43835	0.627426	0.520115	0.48618	0.398161	0.572491	0.700332	0.507906	0.577682	0.600759
H4K20me2	0.947091	0.984568	0.994538	1.14671	1.33859	1.1633	0.993377	0.995113	0.984864	1.38014	1.266	1.14444	0.981385	0.973545	0.979974	0.982019	0.984794
H4K20me3	2.73043	3.49652	3.58274	2.36774	2.94291	2.4098	2.15069	1.86443	2.2337	3.39918	3.58557	2.97386	2.9551	2.98963	3.05302	2.70625	2.44261
