## Supplementary Table 2 for "Metabolic and age-associated epigenetic barriers during direct reprogramming of mouse fibroblasts into induced cardiomyocytes"

### Sheet: Metabolitos
	HMDB	HL-1_1	HL-1_2	HL-1_3	HL-1_4	HL-1_5	HL-1_6	MEFs_Mock1	MEFs_Mock3	MEFs_Mock4	MEFs_Mock6	MEFs_Mock8	MEFs_Mock9	MEFs_MGT3	MEFs_MGT4	MEFs_MGT5	MEFs_MGT6	MEFs_MGT7	MEFs_MGT9
Label		HL	HL	HL	HL	HL	HL	MEFS_MOCK	MEFS_MOCK	MEFS_MOCK	MEFS_MOCK	MEFS_MOCK	MEFS_MOCK	MEFS_MGT	MEFS_MGT	MEFS_MGT	MEFS_MGT	MEFS_MGT	MEFS_MGT
2-(1-Methylpropyl)-4,6-dinitrophenol	HMDB0032559	2710000	4740000	2200000	2130000	6800000	6100000	9800000	4720000	4320000	5010000	5380000	2950000	4760000	2380000	5750000	4950000	5660000	2610000
(3S)-3,6-Diaminohexanoate	HMDB0012114	2750000	3090000	2960000	3740000	3260000	1980000	41600000	61000000	56700000	60800000	79400000	83000000	15000000	16700000	27100000	30400000	33200000	37400000
1-Aminocyclopropanecarboxylic acid	HMDB0036458	35000000	37100000	34600000	39900000	37200000	28400000	78700000	68400000	64100000	58400000	80900000	79700000	51800000	56600000	60500000	65600000	62800000	75900000
1-Methylnicotinamide	HMDB0000699	1400000	825000	319000	683000	893000	519000	309000000	393000000	336000000	311000000	393000000	440000000	191000000	198000000	226000000	236000000	232000000	284000000
2-Hydroxycinnamic acid	HMDB0002641	4140000	5790000	4970000	7870000	6980000	3750000	41100000	40800000	41900000	35200000	55700000	59100000	28800000	28400000	34000000	37100000	33200000	35900000
3'-AMP	HMDB0003540	18100000	26600000	22900000	26500000	51200000	16100000	834000000	1340000000	1210000000	955000000	1290000000	1360000000	696000000	700000000	695000000	773000000	815000000	1000000000
3-Hydroxymethylglutaric acid	HMDB0000355	1510000	1680000	1660000	1800000	1580000	1090000	8450000	5850000	5340000	7740000	10500000	10800000	7180000	7110000	10900000	8820000	9280000	6870000
5alpha-Cholestanone	HMDB0000871	232000000	255000000	518000000	382000000	419000000	311000000	0	119000000	647000000	543000000	358000000	406000000	83900000	221000000	240000000	13400000	66300000	83100000
5'-Methylthioadenosine	HMDB0001173	5900000	17000000	12900000	8350000	6850000	4710000	6020000	3870000	3400000	6020000	7420000	13600000	3910000	4800000	5510000	5210000	3840000	4930000
Acetylcholine	HMDB0000895	31100000	34600000	35700000	38400000	11400000	13100000	61800000	59700000	51000000	59500000	66900000	55400000	35400000	34200000	29200000	30500000	28800000	39000000
Adenine	HMDB0000034	94700000	118000000	111000000	135000000	119000000	80500000	232000000	288000000	274000000	226000000	295000000	341000000	169000000	160000000	170000000	184000000	194000000	200000000
Adenosine	HMDB0000050	13400000	15600000	8960000	10700000	7800000	5030000	5610000	11400000	16800000	12900000	10100000	9280000	2640000	4970000	9070000	2450000	4280000	4260000
ADP	HMDB0001341	37600000	51800000	45800000	52700000	62400000	32900000	148000000	134000000	91800000	135000000	115000000	131000000	106000000	81600000	149000000	141000000	142000000	116000000
All-trans-retinoic acid	HMDB0001852	2380000	7510000	6180000	5950000	4130000	1170000	0	0	0	0	0	0	0	0	0	0	0	0
Choline [M]+	HMDB0000097	145000000	124000000	164000000	180000000	221000000	185000000	143000000	212000000	126000000	245000000	194000000	327000000	98400000	146000000	140000000	174000000	160000000	286000000
Citraconic acid	HMDB0000634	2500000	3120000	2300000	2330000	1730000	1440000	11100000	8760000	8320000	8900000	10400000	10900000	4490000	4920000	6890000	5870000	5660000	4020000
Citric acid	HMDB0000094	624000000	659000000	563000000	619000000	606000000	394000000	2880000000	2080000000	1970000000	2140000000	2780000000	3120000000	1530000000	1520000000	1880000000	1880000000	1740000000	1890000000
Creatine	HMDB0000064	37500000	10700000	43800000	48500000	36100000	35000000	62600000	43600000	23600000	53300000	106000000	30900000	37400000	38300000	62100000	64300000	68900000	63700000
Creatinine	HMDB0000562	261000	251000	324000	116000	45700	161000	2960000	2460000	1560000	1800000	2390000	0	349000	142000	313000	504000	535000	286000
Cytidine	HMDB0000089	1200000	2500000	1720000	1790000	2490000	1190000	98500000	60300000	70800000	55200000	126000000	140000000	87400000	98000000	87800000	104000000	108000000	100000000
Cytidine monophosphate	HMDB0000095	5400000	7500000	6800000	8470000	6730000	3600000	32500000	36400000	36200000	34000000	44600000	49500000	28000000	27800000	30900000	35700000	42000000	45400000
Cytosine	HMDB0000630	6800000	7110000	6750000	8250000	7480000	5780000	28200000	23900000	26600000	22600000	42100000	46500000	26000000	29700000	26300000	34000000	36000000	34600000
Epicatechin	HMDB0001871	445000000	1620000000	1550000000	1100000000	686000000	538000000	126000000	207000000	46100000	77200000	76600000	230000000	37500000	63900000	251000000	517000000	128000000	201000000
Erythrono-1,4-lactone	HMDB0000349	19500000	47700000	27500000	28600000	16200000	12300000	165000000	146000000	106000000	87900000	105000000	96200000	66200000	74600000	80500000	52500000	64900000	31300000
FAD	HMDB0001248	3880000	6540000	5410000	6570000	4860000	1870000	9790000	9730000	8660000	6600000	10200000	12000000	10300000	9400000	7990000	7590000	8410000	7070000
Fructose 1,6-bisphosphate	HMDB0001058	62600000	76000000	74700000	84700000	85900000	56900000	10800000	24800000	17100000	20500000	10600000	9530000	11200000	9800000	8240000	7730000	6980000	4470000
Galaxolidone	NA	4380000	13100000	4290000	4970000	13600000	13300000	13300000	10700000	10400000	10700000	7270000	3880000	6440000	4850000	10300000	10600000	10700000	4530000
gamma-Glutamylleucine	HMDB0011171	2570000	3390000	2920000	4210000	3080000	1710000	113000000	54300000	47000000	49900000	74200000	114000000	37400000	35900000	62000000	59400000	41200000	86300000
GDP-L-fucose	HMDB0001095	2660000	3500000	2980000	3660000	3360000	2330000	4630000	5100000	4370000	5650000	3980000	5030000	2920000	3020000	4100000	4130000	3970000	2760000
Gluconic acid	HMDB0000625	6780000	8010000	6680000	12800000	8770000	5420000	141000000	250000000	192000000	202000000	258000000	261000000	87400000	105000000	173000000	208000000	200000000	134000000
Glutathione (reduced)	HMDB0000125	2040000000	259000000	590000000	1880000000	2120000000	1320000000	2740000000	2800000000	3690000000	2680000000	2420000000	1940000000	1710000000	1480000000	1180000000	497000000	1860000000	1340000000
Glycerophosphocholine	HMDB0000086	200000000	289000000	291000000	328000000	274000000	171000000	86100000	188000000	157000000	121000000	198000000	197000000	167000000	170000000	169000000	183000000	179000000	173000000
Glycylleucine	HMDB0000759	2440000000	136000000	2140000000	1810000000	130000000	2020000000	300000000	304000000	334000000	318000000	383000000	466000000	190000000	239000000	181000000	195000000	193000000	224000000
Guanosine monophosphate	HMDB0001397	1370000	3100000	1730000	931000	2360000	1160000	72600000	108000000	98700000	80100000	99100000	104000000	89900000	92200000	84500000	89400000	107000000	111000000
Hexylamine	HMDB0032323	24000000	24800000	32600000	26400000	20200000	21100000	15900000	16600000	17300000	19200000	9770000	12100000	22500000	22300000	22600000	23600000	24100000	24200000
Hydroxyphenyllactic acid	HMDB0000755	4590000	5920000	0	6960000	7100000	2380000	49000000	30900000	27400000	29200000	61600000	58600000	27800000	29000000	39100000	4500000	36200000	0
Hypotaurine	HMDB0000965	6640000	11200000	9630000	12400000	11200000	5150000	77800000	217000000	232000000	62200000	38200000	43100000	17600000	15800000	22200000	21100000	26400000	28000000
Hypoxanthine	HMDB0000157	17900000	25400000	25600000	38100000	43300000	15700000	424000000	423000000	468000000	436000000	418000000	495000000	742000000	807000000	587000000	641000000	608000000	530000000
Indoleacetic acid	HMDB0000197	80700	0	50300	0	0	0	44600000	36300000	28200000	23600000	27000000	31000000	17700000	17500000	12200000	6570000	6730000	14400000
Inosine	HMDB0000195	1670000	2390000	2660000	4790000	5090000	1330000	148000000	233000000	266000000	132000000	249000000	237000000	196000000	193000000	96800000	111000000	110000000	114000000
Inosinic acid	HMDB0000175	6470000	8610000	9090000	11200000	10200000	5900000	101000000	81600000	73600000	64100000	105000000	133000000	114000000	111000000	112000000	142000000	110000000	131000000
Isobutyric acid	HMDB0001873	13500000	9160000	9390000	10700000	11000000	10100000	7090000	8290000	9470000	9470000	9120000	10500000	8720000	9820000	10000000	8650000	10400000	9400000
Ketoleucine	HMDB0000695	3450000	2320000	1980000	2190000	1640000	1320000	37300000	65800000	49900000	24800000	41000000	27200000	38600000	32800000	18900000	12200000	11100000	13400000
L-Acetylcarnitine	HMDB0000201	233000000	273000000	302000000	312000000	311000000	208000000	405000000	580000000	492000000	558000000	608000000	602000000	160000000	165000000	223000000	242000000	173000000	279000000
L-Alanine	HMDB0000161	139000000	161000000	144000000	149000000	137000000	93300000	512000000	384000000	342000000	327000000	704000000	760000000	282000000	330000000	355000000	445000000	436000000	558000000
L-Arginine	HMDB0000517	27400000	32800000	33100000	39900000	36200000	23600000	143000000	164000000	148000000	149000000	192000000	191000000	78900000	85100000	117000000	120000000	130000000	118000000
L-Aspartic acid	HMDB0000191	92500000	136000000	129000000	162000000	109000000	67600000	90800000	122000000	99500000	86100000	131000000	129000000	51500000	56400000	98200000	106000000	119000000	148000000
L-Carnitine	HMDB0000062	136000000	162000000	165000000	155000000	161000000	128000000	110000000	143000000	132000000	118000000	124000000	125000000	70200000	67400000	59200000	59700000	61700000	76000000
L-Glutamic acid	HMDB0000148	330000000	468000000	468000000	546000000	417000000	267000000	1550000000	1080000000	941000000	943000000	1430000000	1530000000	505000000	557000000	848000000	891000000	958000000	1160000000
L-Glutamine	HMDB0000641	13900000	25100000	23000000	25000000	23300000	15700000	246000000	487000000	390000000	268000000	277000000	260000000	51900000	60900000	79000000	75200000	79700000	115000000
L-Histidine	HMDB0000177	6990000	9560000	8220000	9850000	9060000	5550000	34900000	41300000	35600000	36300000	90800000	60600000	22300000	25800000	37000000	39000000	43700000	38500000
L-Isoleucine	HMDB0000172	38300000	44800000	39900000	45600000	82500000	50600000	191000000	137000000	199000000	174000000	222000000	251000000	46300000	50600000	178000000	176000000	56400000	125000000
L-Lysine	HMDB0000182	61000000	69800000	64500000	77600000	69300000	41100000	237000000	254000000	222000000	239000000	370000000	367000000	133000000	154000000	212000000	230000000	251000000	243000000
L-Methionine	HMDB0000696	352000000	401000000	389000000	495000000	481000000	290000000	1850000000	1740000000	1670000000	1520000000	2240000000	2330000000	1390000000	1460000000	1690000000	1510000000	1730000000	1540000000
L-Norleucine	HMDB0001645	1810000000	2330000000	2120000000	2950000000	2670000000	1310000000	13500000000	14300000000	13400000000	10700000000	17000000000	18200000000	9660000000	9430000000	9920000000	11200000000	10200000000	11100000000
L-Phenylalanine	HMDB0000159	618000000	943000000	885000000	1230000000	1170000000	529000000	7830000000	8490000000	7660000000	6240000000	10300000000	10900000000	5130000000	4980000000	5490000000	5710000000	5680000000	5860000000
L-Proline	HMDB0000162	827000000	1060000000	952000000	1240000000	1030000000	601000000	3550000000	2860000000	2620000000	2690000000	4650000000	5040000000	1520000000	1760000000	2430000000	2630000000	2660000000	2550000000
L-Threonine	HMDB0000167	1620000	4060000	3770000	2600000	2160000	1310000	45700000	33900000	24600000	21500000	27000000	79800000	22300000	14200000	32100000	36500000	39800000	36400000
L-Tryptophan	HMDB0000929	239000000	283000000	273000000	414000000	388000000	181000000	2770000000	2840000000	2480000000	1990000000	4690000000	3640000000	2160000000	1960000000	2030000000	2300000000	2470000000	2550000000
L-Tyrosine	HMDB0000158	84400000	112000000	101000000	146000000	135000000	68700000	852000000	889000000	863000000	726000000	1180000000	1240000000	592000000	582000000	700000000	741000000	674000000	757000000
Maleic acid	HMDB0000176	90100000	112000000	0	0	96100000	68800000	75600000	84800000	77200000	83200000	66800000	66800000	76000000	78000000	88000000	85500000	101000000	63500000
Malic acid	HMDB0000744	263000000	460000000	732000000	781000000	547000000	360000000	804000000	852000000	787000000	723000000	696000000	656000000	591000000	578000000	635000000	579000000	612000000	385000000
Methionine sulfoxide	HMDB0002005	5870000	5390000	4780000	2960000	5510000	5550000	7100000	5900000	5030000	6790000	5900000	5740000	8920000	4730000	7300000	7540000	4630000	6730000
N-4-dimethoxybenzamide	NA	3770000	2940000	2250000	3200000	2990000	2260000	4450000	4560000	4450000	5290000	4510000	4200000	4410000	3310000	4300000	4020000	3000000	1970000
N-Acetylglutamic acid	HMDB0001138	127000	447000	180000	246000	129000	77200	3950000	4640000	3780000	2540000	4370000	5700000	3760000	3850000	4190000	4510000	4400000	3660000
N-Acetyl-L-aspartic acid	HMDB0000812	412000	1070000	313000	826000	788000	607000	6380000	4660000	5390000	9030000	4280000	8440000	64600000	57200000	57700000	68300000	58400000	54900000
N-Acetyl-L-methionine	HMDB0011745	6070000	6350000	6310000	8820000	8630000	4470000	5640000	6660000	6050000	4850000	1740000	4940000	5590000	5770000	4970000	3020000	4560000	3070000
N-Acetylneuraminic acid	HMDB0000230	13500000	17900000	16900000	22100000	19900000	11900000	53900000	55400000	50200000	45000000	61300000	59900000	29000000	31400000	35000000	35900000	34900000	39600000
NAD	HMDB0000902	59300000	0	73900000	88000000	73000000	45300000	26900000	7690000	7100000	4690000	10900000	10700000	4310000	7880000	10000000	10700000	4580000	6550000
N-Formyl-L-methionine	HMDB0001015	414000	641000	378000	783000	516000	164000	4970000	4080000	3540000	3150000	4660000	5380000	3690000	3190000	3470000	2900000	3130000	3050000
Niacinamide	HMDB0001406	458000000	543000000	555000000	555000000	589000000	393000000	1800000000	3090000000	2810000000	2470000000	2830000000	3140000000	2360000000	2380000000	1990000000	2000000000	2000000000	1990000000
O-Phosphoethanolamine	HMDB0000224	91600	0	0	55300	38200	0	23900000	25200000	19700000	21100000	23100000	25400000	8690000	9470000	15900000	15700000	17400000	15900000
Oxidized glutathione	HMDB0003337	65000000	191000000	180000000	135000000	91700000	52400000	33200000	58400000	10700000	18100000	18800000	58000000	6860000	12400000	51500000	106000000	26600000	37600000
Pantothenic acid	HMDB0000210	271000000	378000000	364000000	430000000	385000000	186000000	455000000	385000000	316000000	171000000	120000000	268000000	138000000	130000000	112000000	127000000	117000000	198000000
Phenylacetylglycine	HMDB0000821	232000000	323000000	324000000	374000000	338000000	174000000	12300000	8300000	5900000	1670000	2600000	2470000	3800000	3040000	1070000	1250000	1200000	1530000
Phenylethylamine	HMDB0012275	31200000	28500000	29800000	27900000	27900000	35500000	12800000	14900000	15500000	15900000	15300000	14300000	21000000	22000000	19600000	20600000	17800000	19800000
Phosphoenolpyruvic acid	HMDB0000263	73900000	76900000	63300000	59900000	52300000	60400000	575000	1360000	1900000	2630000	1050000	1480000	3470000	2170000	951000	521000	1200000	69800
Phosphorylcholine	HMDB0001565	119000000	164000000	153000000	165000000	116000000	86300000	315000000	221000000	197000000	171000000	221000000	244000000	134000000	127000000	151000000	152000000	163000000	196000000
Pimelic acid	HMDB0000857	1540000	1500000	1360000	1730000	1580000	1550000	1740000	1740000	2350000	1930000	1510000	1800000	1750000	2290000	2320000	2280000	1710000	1750000
Piperidine	HMDB0034301	67900000	67500000	79000000	93700000	94200000	57500000	313000000	297000000	315000000	266000000	386000000	421000000	229000000	247000000	282000000	311000000	307000000	334000000
Prolylhydroxyproline	HMDB0006695	1040000	1100000	1130000	1260000	1070000	703000	35100000	36400000	32700000	31500000	44600000	50300000	24400000	24200000	26300000	26500000	24000000	18500000
Propionylcarnitine	HMDB0000824	18000000	25800000	24100000	23400000	21200000	14000000	61900000	202000000	202000000	137000000	150000000	131000000	42000000	39500000	47800000	46900000	40600000	34300000
Putrescine	HMDB0001414	4010000	4910000	5190000	5580000	4510000	3370000	45100000	18900000	21600000	21500000	22400000	20100000	20500000	22800000	27600000	32000000	31500000	39600000
Pyroglutamic acid	HMDB0000267	32700000	38600000	36900000	41800000	32600000	24400000	132000000	115000000	97600000	90500000	136000000	138000000	41100000	48000000	68100000	73000000	79300000	91100000
Sebacic acid	HMDB0000792	8990000	4420000	3270000	4970000	5150000	3790000	9270000	9730000	8740000	9110000	8070000	8790000	6280000	7430000	4490000	5280000	5920000	3840000
Serine	HMDB0062263	22400000	30100000	28700000	35700000	28700000	17800000	82600000	67100000	54100000	55200000	91500000	91000000	32600000	36500000	52100000	58300000	58500000	69000000
Spermidine	HMDB0001257	76400000	82600000	66700000	66100000	62000000	26900000	682000000	683000000	530000000	267000000	475000000	693000000	394000000	425000000	445000000	476000000	292000000	333000000
Spermine	HMDB0001256	4320000	7480000	6000000	5210000	2920000	1820000	24100000	28300000	23800000	9380000	18500000	44400000	33100000	33500000	21000000	23600000	11200000	13200000
Sphinganine	HMDB0000269	43300000	96900000	72100000	176000000	137000000	55900000	69200000	111000000	116000000	86800000	93100000	76200000	56100000	94900000	10800000	23800000	17100000	12700000
Succinic acid	HMDB0000254	158000000	234000000	237000000	247000000	257000000	138000000	463000000	361000000	339000000	270000000	354000000	389000000	325000000	345000000	265000000	301000000	280000000	247000000
Sulfamethazine	HMDB0015522	11500000	14800000	13600000	15200000	13300000	20300000	28400000	9430000	11100000	9180000	12100000	14000000	10100000	13400000	14600000	14500000	14100000	19000000
Taurine	HMDB0000251	45900000	82100000	66700000	70500000	49100000	28700000	154000000	151000000	95300000	87300000	127000000	161000000	40000000	44200000	93300000	90500000	93100000	136000000
Threonic acid	HMDB0000943	26300000	425000000	257000000	73500000	41900000	24000000	59700000	51800000	42900000	39000000	84100000	87400000	29100000	34000000	43000000	44400000	40600000	47500000
Tyramine	HMDB0000306	8790000	14200000	10600000	5260000	11600000	3840000	27000000	26900000	6680000	27500000	26200000	16500000	9080000	5790000	4300000	4190000	5850000	10500000
Uridine	HMDB0000296	257000	557000	235000	246000	322000	307000	7700000	4560000	5350000	4960000	7490000	7580000	9820000	11800000	7980000	10300000	6520000	8120000
Uridine 5'-diphosphate	HMDB0000295	16300000	15400000	17700000	18000000	20500000	13900000	46100000	42800000	32200000	36700000	38300000	41200000	32200000	31200000	53800000	59400000	45200000	40100000
Uridine 5'-monophosphate	HMDB0000288	2280000	5360000	1880000	2720000	2390000	2720000	53800000	33900000	100000000	96400000	249000000	139000000	176000000	172000000	152000000	163000000	193000000	228000000
Uridine diphosphate glucose	HMDB0000286	3240000	10400000	8570000	10300000	5640000	4660000	15300000	16900000	14700000	10800000	13200000	12400000	8760000	8410000	9100000	10500000	10600000	9790000
Uridine diphosphate glucuronic acid	HMDB0000935	3460000	4330000	4160000	4700000	3760000	2870000	44500000	60600000	52200000	44100000	46700000	45500000	41700000	42600000	41500000	44300000	48700000	44500000
Uridine diphosphate-N-acetylglucosamine	HMDB0000290	20100000	27900000	27500000	33500000	25500000	16700000	135000000	171000000	134000000	125000000	142000000	142000000	123000000	136000000	160000000	181000000	196000000	156000000
Xanthine	HMDB0000292	0	0	236000	33200	0	30400	6030000	5170000	6470000	6770000	9010000	8330000	7610000	7980000	5520000	5650000	7140000	5600000
