## Supplementary Table 4 for "Metabolic and age-associated epigenetic barriers during direct reprogramming of mouse fibroblasts into induced cardiomyocytes"

### Sheet: Foglio1
Peptide	NMCM1	NMCM2	NMCM3	NMCF1	NMCF2	NMCF3	MEFs MGT-S5	MEFs MGT-S6	MEFs MGT-S7	MEFs MGT-S*3	MEFs MGT-S*4	MEFs MGT-S*6	MEFs MGT-LG 3	MEFs MGT-LG 4	MEFs MGT-LG 6	MEFs MGT-LL 4	MEFs MGT-LL 7	MEFs MGT-LL 8	AEFs MGT-S2	AEFs MGT-S3	AEFs MGT-S4	AEFs MGT-S2*	AEFs MGT-S3*	AEFs MGT-S4*	AEFs MGT-LG1	AEFs MGT-LG3	AEFs MGT-LG4	AEFs MGT-LL2	AEFs MGT-LL3	AEFs MGT-LL4
	31	32	33	34	35	36	8	9	10	1	2	11	6	7	12	4	13	14	21	22	28	23	24	29	19	25	30	26	27	37
H3K4un	1.01137	1.01184	1.01248	0.997177	0.993121	0.997185	0.992653	0.993274	0.991736	0.990469	0.988683	0.98823	0.989378	0.989922	0.993341	1.00609	0.997926	0.996074	0.983202	0.987394	0.984862	0.983044	0.984712	0.990022	1.00631	0.981761	0.984452	1.00751	1.00528	1.00084
H3K4me1	0.919349	0.898319	0.918365	1.04783	1.08583	1.05338	1.10592	1.09835	1.11126	1.16469	1.15583	1.15901	1.12104	1.12929	1.08858	0.969691	1.0344	1.05939	1.18254	1.15438	1.17117	1.21162	1.19794	1.14339	0.922423	1.21844	1.16908	0.961401	0.987369	1.01968
H3K4me2	0.689282	0.701561	0.670263	0.801302	0.780182	0.771643	0.615726	0.619774	0.63832	0.553129	0.545223	0.718449	0.604306	0.685977	0.608156	0.536957	0.634239	0.633362	0.740117	0.748493	0.758333	0.772114	0.809131	0.762822	0.602443	0.831392	0.686283	0.521171	0.586761	0.611747
H3K4me3	0.756266	0.736332	0.736944	0.993597	1.0144	1.04474	0.845135	0.837123	0.801319	0.647007	0.495405	0.914949	0.614405	0.755351	0.748784	0.731098	0.763667	0.732304	0.978683	0.878175	0.783065	0.958189	0.978346	0.813717	0.412242	0.719679	0.871788	0.582279	0.565977	0.839703
H3K9K14un	0.87835	0.864065	0.853871	0.676764	0.684149	0.692217	0.682134	0.67336	0.732603	0.46291	0.438029	0.672209	0.462136	0.475435	0.599511	0.489797	0.583864	0.588625	0.386974	0.383205	0.335578	0.364564	0.359983	0.337026	0.444969	0.356783	0.329446	0.346134	0.339622	0.33643
H3K9me1	0.873551	0.853048	0.850907	1.02332	0.984515	1.03546	1.02123	0.972497	1.0562	0.989756	0.965306	0.983492	0.923616	0.969239	0.988601	0.972131	0.97955	1.00339	0.788272	0.762198	0.75959	0.718284	0.722493	0.716539	0.915485	0.753898	0.731917	0.791454	0.789842	0.79055
H3K9me2	0.901519	0.871344	0.883924	1.22416	1.1833	1.23854	1.12837	1.08211	1.08407	1.35885	1.33941	1.07003	1.36485	1.35187	1.13624	1.35966	1.25838	1.24393	1.19727	1.15124	1.24827	1.08276	1.09948	1.15747	1.26061	1.1817	1.26629	1.32627	1.29933	1.31466
H3K9me3	1.30242	1.30442	1.28173	1.48456	1.43417	1.53227	1.08863	1.07159	1.05679	1.21014	1.25413	1.03676	1.37467	1.34814	1.04342	0.998441	0.979958	1.01553	1.29499	1.27083	1.36618	1.18872	1.19722	1.31017	1.85052	1.3004	1.40144	1.41725	1.39939	1.44914
H3K9ac|K14ac	0.920005	0.974807	0.992986	0.401765	0.494926	0.405366	0.56544	0.595489	0.643719	0.326716	0.296595	0.552228	0.325004	0.329646	0.492037	0.378377	0.466901	0.477193	0.365903	0.352106	0.308536	0.381679	0.362337	0.308439	0.237853	0.354435	0.287843	0.284084	0.268518	0.295852
H3K9me1K14ac	1.01789	1.07016	1.02577	0.606197	0.70211	0.59401	0.902898	0.94479	1.00119	0.696661	0.665977	0.884798	0.65768	0.67024	0.974205	0.789759	0.878519	0.892969	0.7818	0.78073	0.709168	0.832886	0.806712	0.752059	0.526018	0.783056	0.684399	0.688754	0.664162	0.712339
H3K9me2K14ac	1.01024	1.05213	1.03023	0.776763	0.881296	0.771844	1.1577	1.18869	1.13349	1.01745	1.03916	1.18251	1.05449	1.07522	1.30811	1.20964	1.24254	1.24263	1.29137	1.25543	1.23523	1.44095	1.39958	1.33185	0.785921	1.33482	1.18929	1.16922	1.10502	1.25363
H3K9me3K14ac	1.2269	1.26445	1.23774	1.05755	1.13905	1.03164	1.24694	1.27559	1.35264	1.26862	1.25336	1.29539	1.19627	1.23171	1.26732	1.03971	1.08939	1.11496	1.7316	1.6906	1.65646	1.97042	1.97732	1.91613	1.23381	1.79445	1.67318	1.56417	1.5514	1.66311
H3K9acK14ac	0.763881	0.857781	0.821687	0.23598	0.337231	0.229706	0.792757	0.88257	0.911826	0.356346	0.272388	1.05256	0.345541	0.355944	0.624599	0.427305	0.858114	0.764605	0.510051	0.503416	0.580056	0.588877	0.583215	0.551908	0.201296	0.559171	0.465087	0.343622	0.355089	0.418885
H3K18K23un	1.04033	1.01996	1.03028	1.41544	1.21019	1.33462	1.28141	1.30941	1.27685	1.33449	1.30976	1.21629	1.26527	1.32539	1.18806	1.30327	1.25479	1.24464	1.2006	1.31276	1.22708	1.1473	1.15515	1.25865	1.39019	1.20997	1.29744	1.23333	1.25049	1.2
H3K18me1|K23me1	1.08126	1.02012	0.988297		0.926681	1.51636	1.96393		2.49606	2.58996	1.59489	0.969844	1.59712	1.60321	1.40533	1.94155	1.1662	1.94777	1.56625		1.76299	1.41669	1.37005		1.42712	1.67075	2.56443	1.30919	1.54959	1.60455
H3K18ac|K23ac	0.958809	0.988941	0.978513	0.684733	0.760639	0.667256	0.705114	0.721616	0.711145	0.657592	0.614075	0.762301	0.589423	0.623975	0.807375	0.661833	0.721627	0.763979	0.745507	0.738923	0.74424	0.862342	0.859578	0.788831	0.56283	0.80402	0.70235	0.698676	0.70967	0.694341
H3K18acK23ac	0.855228	0.871093	0.846733	0.453549	0.58442	0.471781	0.65356	0.664981	0.724114	0.592866	0.505157	0.694398	0.508085	0.575469	0.723784	0.487925	0.665347	0.677688	0.620535	0.637461	0.744284	0.743668	0.737518	0.718306	0.301025	0.726014	0.723782	0.580901	0.595585	0.632192
H3K27K36un	2.90117	2.95352	2.84533	2.47643	2.34398	2.48121	0.216154	0.207177	0.156753	0.298035	0.245519	0.25031	0.429638	0.405323	0.128761	0.139871	0.142746	0.182813	0.28119	0.268833	0.23404	0.27385	0.244517	0.232237	0.759735	0.312061	0.255623	0.194339	0.18135	0.190725
H3K27me1	2.22405	2.22788	2.17173	1.71558	1.58361	1.993	0.367444	0.238796	0.269134	0.412144	0.413801	0.432636	0.554461	0.487055	0.389629	0.340397	0.451358	0.489384	0.544868	0.636214	0.5856	0.63172	0.595896	0.491598	1.32043	0.611697	0.545395	0.533966	0.545149	0.596633
H3K27me2	0.823275	0.839718	0.836235	0.778216	0.832339	0.870516	0.56706	0.444666	0.525948	0.520379	0.534514	0.537162	0.632271	0.646066	0.583153	0.638312	0.666467	0.683802	0.883335	0.841927	0.831766	0.803275	0.810667	0.731377	0.791518	0.878372	0.815531	0.830945	0.773909	0.821164
H3K36me2	0.752638	0.796375	0.778569	1.0384	0.990763	0.528367	0.314747	0.293453	0.28744	0.291967	0.2474	0.284841	0.411112	0.386298	0.302206	0.218186	0.283964	0.287656	0.281362	0.356559	0.432372	0.282852	0.309601	0.368023	0.581658	0.33809	0.431235	0.355822	0.343601	0.378837
H3K27me3	0.224229	0.208414	0.227562	0.163944	0.20513	0.224773	0.398285	0.350811	0.299788	0.501204	0.455348	0.425499	0.46108	0.47036	0.305352	0.602928	0.451474	0.379215	0.655884	0.634502	0.662269	0.654886	0.630998	0.648193	0.478213	0.621211	0.717663	0.722937	0.698136	0.672148
H3K27me2K36me1	1.4476	1.42346	1.37831	1.96134	1.30906	1.29929	1.30833	1.1396	1.26094	1.18159	1.29062	1.13949	1.37434	1.38994	1.02131	1.24017	0.718046	0.864989	1.03658	0.864819	0.901013	1.1401	1.12167	1.22009	1.26311	1.10773	1.11784	1.33992	1.21605	1.17647
H3K27me1K36me2	1.29481	1.30612	1.29913	1.55859	1.21457	1.24781	0.609466	0.533257	0.610662	0.563203	0.59017	0.519143	0.697854	0.679514	0.645236	0.526322	0.699111	0.645163	0.594688	0.633538	0.685575	0.545768	0.523796	0.63676	1.08815	0.603308	0.647877	0.686248	0.652588	0.677472
H3K27me1K36me1	1.89743	2.00591	2.04478	2.51946	1.91327	2.00805	0.50565		0.527475	0.688002	0.728727	0.460548	0.875499	0.847757	0.812227	0.796028	0.697662	0.91914	0.866687	0.522154	0.827081	0.701102	0.743237	0.674585	1.33803	0.820641	0.692884	0.989551	0.930341	0.981912
H3K27me3K36me1	0.756147	0.681337	0.670089	0.815523	0.590389	0.749498	1.6978	1.35296	1.81794	1.98899	2.08015	1.70203	1.49612	2.00018	1.66866	1.91071	1.6012	1.85444	1.57336	1.52994	1.65501	1.60623	1.53595	1.69936	1.12649	1.53962	1.70273	1.79302	1.70435	1.73161
H3K27me1K36me3	1.01793	1.07389	1.11163	1.40933	1.33078	1.29624	0.757074	0.300925	0.200359	0.508558	0.582307	0.620889	0.725608	0.741801	0.354214	0.404314	0.740757	0.587765	0.843191	0.800991	0.848174	0.83729	0.818509	0.808131	1.0158	0.868594	0.99264	0.830945	0.818682	0.807521
H3K27me2K36me2	1.33148	1.33351	1.34392	1.43268	1.32683	1.40733	1.66713	1.50064	1.60297	1.50271	1.59031	1.5558	1.60144	1.71113	1.81336	1.53079	1.77343	1.80141	1.30476	1.24258	1.32654	1.26686	1.26318	1.28738	1.4496	1.33145	1.28229	1.32027	1.23208	1.36478
H3K27me3K36me2	1.01736	1.10545	1.03539	1.30758	1.14927	1.26525	2.5572	2.41822	2.61384	2.66539	2.79161	2.55462	2.63539	2.72997	2.58526	2.277	2.51222	2.52499	2.16167	2.00952	2.20672	2.11609	2.05312	2.17337	2.1572	2.01497	2.15103	2.09617	2.07082	2.10307
H3K79un	0.896592	0.924149	0.764918	#DIV/0!	0.813637	0.610988			0.879527	0.699954	0.277959	0.842333	0.727606	0.80071	0.305551	0.614257	0.689378	0.769956	0.806071		0.825553	0.843898	0.983857	0.773635		0.711661		0.863451	0.929714	0.747109
H3K79me2	1.15279	1.24169	1.42679	#DIV/0!	1.18012	#DIV/0!			1.3982	2.15325	3.16018	1.28035	1.27703	1.20746	3.24763	1.55661	1.59783	1.96173	1.42672		1.7358	1.49806	1.04613	1.59161		1.87823		1.19688	1.10638	1.16684
H4K5K8K12K16un	0.987327	0.955518	0.979119	1.46624	1.3887	1.39794	1.20982	1.2659	1.22513	1.41251	1.39625	1.10749	1.40155	1.39966	1.41709	1.4146	1.14112	1.20699	1.3209	1.29232	1.43252	1.21196	1.17857	1.3316	1.70922	1.41534	1.51563	1.47282	1.46979	1.4655
H4K5K8K12K16-1ac	1.20801	1.23353	1.20428	0.937842	0.952376	0.885648	1.02927	1.02125	1.02632	0.905605	0.801354	1.04224	0.836309	0.886012	0.862129	0.82724	1.07887	1.06624	0.909774	0.989694	0.850844	1.04084	1.09144	0.959449	0.599241	0.989018	0.906172	0.677606	0.718191	0.743568
H4K5K8K12K16-2ac	0.52071	0.556736	0.541445	0.28805	0.383333	0.308778	0.517243	0.594313	0.605135	0.377152	0.334166	0.61342	0.331405	0.355851	0.554027	0.34909	0.573665	0.541	0.392387	0.486387	0.393612	0.536778	0.514626	0.497156	0.202664	0.438245	0.344607	0.336821	0.358204	0.358224
H4K5K8K12K16-3ac	0.272117	0.288313	0.254766	0.0316323	0.244438	0.119732	0.0975979	0.190884	0.30968	0.154904	0.153835	0.428865	0.232982	0.144696	0.322073	0.131515	0.247629	0.317153	0.248465	0.220282	0.274071	0.38347	0.372653	0.353834	0.45116	0.310797	0.153751	0.242301	0.138288	0.261972
H4K5K8K12K16-4ac	0.162896	0.206919	0.198593	0.0262487	0.176312	0.171169	0.0920896	0.727656	0.564575	0.288962	0.346241	0.911148	0.316429	0.362335	0.570806	0.216829	0.441527	0.584998	0.306526	0.380084	0.515358	0.423826	0.55579	0.509474		0.467866	0.576277	0.406516	0.179784	0.517158
H4K20un	0.244106	0.254348	0.248556	0.545623	0.536117	0.519108	0.103667	0.115471	0.105273	0.157593	0.172182	0.104294	0.180741	0.184863	0.0559809	0.108674	0.0733788	0.084725	0.0684014	0.0784838	0.0507127	0.0650157	0.0594319	0.0615929	0.261299	0.0712364	0.0895986	0.0806197	0.100883	0.063564
H4K20me1	0.534526	0.548125	0.546629	0.627305	0.551395	0.557068	0.51348	0.605619	0.581794	0.477126	0.543049	0.527661	0.47162	0.500196	0.406373	0.485503	0.388753	0.353895	0.314471	0.370088	0.335632	0.282415	0.311494	0.490596	0.671675	0.380098	0.432848	0.438781	0.383376	0.411452
H4K20me2	0.953797	0.956782	0.956381	0.975739	0.992557	0.984938	1.02524	1.01064	0.96492	0.986918	0.983997	1.01094	1.00794	1.00064	0.967176	0.980204	0.962186	0.973175	1.00063	0.980099	0.989581	1.04502	0.979929	0.973012	1.01653	0.979874	0.987113	0.982957	0.987266	0.99504
H4K20me3	4.99935	5.15869	5.06599	3.00866	3.00305	2.90543	2.64887	2.63679	2.5978	2.28259	2.20208	2.82168	1.85636	2.0045	2.61024	2.48553	2.80194	2.88947	2.29569	2.18957	2.04653	2.58495	2.45804	2.17775	1.1165	2.18297	1.9508	2.31207	2.28608	2.2645
